# Genome-wide association study of Parkinson’s disease progression biomarkers in 12 longitudinal patients’ cohorts

**DOI:** 10.1101/585836

**Authors:** Hirotaka Iwaki, Cornelis Blauwendraat, Hampton L. Leonard, Jonggeol J. Kim, Ganqiang Liu, Jodi Maple-Grødem, Jean-Christophe Corvol, Lasse Pihlstrøm, Marlies van Nimwegen, Samantha J. Hutten, H. Nguyen Khanh-Dung, Jacqueline Rick, Shirley Eberly, Faraz Faghri, Peggy Auinger, Kirsten M. Scott, Ruwani Wijeyekoon, Vivianna M. Van Deerlin, Dena G. Hernandez, J. Raphael Gibbs, Kumaraswamy Naidu Chitrala, Aaron G. Day-Williams, Alexis Brice, Guido Alves, Alastair J. Noyce, Ole-Bjørn Tysnes, Jonathan R. Evans, David P. Breen, Karol Estrada, Claire E. Wegel, Fabrice Danjou, David K. Simon, Ole Andreassen, Bernard Ravina, Mathias Toft, Peter Heutink, Bastiaan R. Bloem, Daniel Weintraub, Roger A. Barker, Caroline H. Williams-Gray, Bart P. van de Warrenburg, Jacobus J. Van Hilten, Clemens R. Scherzer, Andrew B. Singleton, Mike A. Nalls

## Abstract

**Background:** Several reports have identified different patterns of Parkinson’s disease progression in individuals carrying missense variants in the *GBA* or *LRRK2* genes. The overall contribution of genetic factors to the severity and progression of Parkinson’s disease, however, has not been well studied.

**Objectives:** To test the association between genetic variants and the clinical features and progression of Parkinson’s disease on a genome-wide scale.

**Methods:** We accumulated individual data from 12 longitudinal cohorts in a total of 4,093 patients with 25,254 observations over a median of 3.81 years. Genome-wide associations were evaluated for 25 cross-sectional and longitudinal phenotypes. Specific variants of interest, including 90 recently-identified disease risk variants, were also investigated for the associations with these phenotypes.

**Results:** Two variants were genome-wide significant. Rs382940(T>A), within the intron of *SLC44A1*, was associated with reaching Hoehn and Yahr stage 3 or higher faster (HR 2.04 [1.58, 2.62], P-value = 3.46E-8). Rs61863020(G>A), an intergenic variant and eQTL for *ADRA2A*, was associated with a lower prevalence of insomnia at baseline (OR 0.63 [0,52, 0.75], P-value = 4.74E-8). In the targeted analysis, we found nine associations between known Parkinson’s risk variants and more severe motor/cognitive symptoms. Also, we replicated previous reports of *GBA* coding variants (rs2230288: p.E365K, rs75548401: p.T408M) being associated with greater motor and cognitive decline over time, and *APOE* E4 tagging variant (rs429358) being associated with greater cognitive deficits in patients.

**Conclusions:** We identified novel genetic factors associated with heterogeneity of progression in Parkinson’s disease. The results provide new insights into the pathogenesis of Parkinson’s disease as well as patient stratification for clinical trials.
