## Supplemental table 1 for "Genome-wide association study of Parkinson’s disease progression biomarkers in 12 longitudinal patients’ cohorts"

### Sheet: Sheet1
Supplementary Table 1. Cohort specific definitions of binomial outcomes
	DATATOP	DIGPD	HBS	NET-PD_LS1	Oslo	ParkFit	ParkWest	PDBP	PICNICS	PPMI	PreCEPT/ PostCEPT	ProPark	Udall
hyposmia	-	NMS question-ire, Q2 yes	-	-	-	-	"Is your sense of smell normal?" Yes	UPSIT<21	-	UPSIT<21	UPSIT<21	study question	UPSIT<21
cognitive impariment	MMSE<27	DSM IV criteria	MMSE<27	SCOPA_COG<23	-	MMSE<27	MMSE<27	MoCA<24	MDS dementia criteria	MoCA<24	MMSE<27	SCOPA-COG value <23	Expert consensus review for Dementia
motor fluctuations	-	Neurologist diagnosis	UPDRS4 Q32-Q35: >0 at any of them	UPDRS4 off time>0	-	-	UPDRS Q35 0/1	MDS-UPDRS4 off time>0	MDS-UPDRS 4.3 >/= 1	MDS-UPDRS 4.3 >/= 1	-	SPES/SCOPA item 20 >0	MDS-UPDRS4 off time>0
dyskinesia	Report of dyskinesia as an adverse event during the study	Neurologist diagnosis	UPDRS4 Q36-Q39: >0 at any of them	UPDRS4 dyskinesia time>0	-	-	UPDRS Q32 >/= 1	MDS-UPDRS4 dysk time>0	MDS-UPDRS 4.1 >/= 1	MDS-UPDRS 4.1 >/= 1	-	SPES/SCOPA item 18 >0	MDS-UPDRS4 dysk time>0
depression	Report of depression as an adverse event during the study	Neurologist diagnosis	GDS15 >5	BDI>14	-	-	UPDRS 3 >/= 2	HDRS>9	Beck depression inventory >9 or Geriatric Depression Scale (15 item)>5	GDS15 >5	UPDRS item 3 >0	Beck DI score >14	GDS15 >4
restless legs syndrome	-	RLS criteria	Past medical history	-	-	-	-	MSQ3 yes	-	RBDSQ, RLS yes	-	-	-
constipation	Report of constipation as an adverse event during the study	NMS question-ire, Q5 yes	-	-	-	-	-	MDS-UPDRS1 Const>0	MDS UPDRS item 1.11>/=1	MDS-UPDRS1 Const>0	MDS-UPDRS1 CNST>0	SCOPA-AUT item 5 >0	-
RBD	-	-	-	-	-	-	-	MSQ1 yes	-	RBDSQ>5	-	--	-
daytime sleepiess	Report of drowsiness as an adverse event during the study	Neurologist diagnosis	-	-	-	-	Epworth > 9	EPworth > 9	ESS>/=10 OR MDS-UPDRS 1.8>2	EPworth > 9	MDS-UPDRS1 SLPD>0	SCOPA-SLEEP daytime sleepiness (section D) >4	-
insomnia	Report of insomnia as an adverse event during the study	Neurologist diagnosis	UPDRS4 Q41	-	-	-	"Do you have problems sleeping?" Yes	UPDRS.Ins>0	MDS-UPDRS item 1.7 >/=1	MDS-UPDRS Ins>0	MDS-UPDRS SLP>0	SCOPA-SLEEP Nighttime (section B) >6	-
BDI, Beck;s Depression Inventory; GDS, Geriatric Depression Scale; HDRS, Hamilton Depression Rating Scale; MMSE, the Mini-Mental State Examination; MoCA Montreal Cognitive Assessment; MSQ, Mayo Sleep Questionnaire; NMS, Non-motor Symptoms Questionnaire; RBD, REM sleep Behavior Disorder; UPDRS Unified Parkinson's Disease Rating Scale (original); MDS-UPDRS, Movement disorder society revised UPDRS v…
