## Supplemental table 2 for "Genome-wide association study of Parkinson’s disease progression biomarkers in 12 longitudinal patients’ cohorts"

### Sheet: Suppl_Table2
Supplemental Table 2. Analytical models per datasets
DATASET	ANALYSIS	OUTCOME	MODEL
DATATOP	base	COGi	AAD+BLDfDIAG+FEMALE+YEARSEDUC
DATATOP	cont	HY	AAD+FEMALE+YEARfDIAG
DATATOP	cont	MMSE	AAD+FEMALE+YEARSEDUC+YEARfDIAG+YEARfDIAGsq
DATATOP	cont	SEADL	AAD+FEMALE+YEARfDIAG+YEARfDIAGsq
DATATOP	cont	UPDRS_scaled	AAD+FEMALE+YEARSEDUC+YEARfDIAG+YEARfDIAGsq
DATATOP	surv	COGi	AAD+AADsq+BLDfDIAG+BLDfDIAGsq+FEMALE+YEARSEDUC
DATATOP	surv	HY3	AAD+BLDfDIAG+BLDfDIAGsq+FEMALE+firstHY2
DATATOP	surv	SEADL70	AAD+BLDfDIAG+FEMALE+YEARSEDUC+firstHY2
DIGPD_chip	base	DEPR	AAD+BLDfDIAG+BLDfDIAGsq+LEVODOPA+FEMALE+YEARSEDUC
DIGPD_chip	base	HYPOSMIA	AAD+BLDfDIAG+FEMALE+YEARSEDUC
DIGPD_chip	base	INS	AAD+BLDfDIAG+FEMALE
DIGPD_chip	base	SEADL70	AAD+AADsq+BLDfDIAG+BLDfDIAGsq+FEMALE+YEARSEDUC
DIGPD_chip	base	SLEEP	AAD+BLDfDIAG+DRT+FEMALE
DIGPD_chip	cont	HY	AAD+FEMALE+YEARSEDUC+YEARfDIAG+firstHY2
DIGPD_chip	cont	MMSE	AAD+FEMALE+YEARSEDUC+YEARfDIAG+firstHY2
DIGPD_chip	cont	SEADL	AAD+AADsq+AGONIST+LEVODOPA+FEMALE+YEARSEDUC+YEARfDIAG
DIGPD_chip	cont	UPDRS_scaled	AAD+AADsq+LEVODOPA+FEMALE+YEARSEDUC+YEARfDIAG+firstHY2
DIGPD_chip	cont	UPDRS1_scaled	AAD+AADsq+FEMALE+YEARfDIAG
DIGPD_chip	cont	UPDRS2_scaled	AAD+AADsq+LEVODOPA+FEMALE+YEARfDIAG+firstHY2
DIGPD_chip	cont	UPDRS3_scaled	AAD+AADsq+LEVODOPA+FEMALE+YEARSEDUC+YEARfDIAG
DIGPD_chip	cont	UPDRS4_scaled	AAD+FEMALE+YEARfDIAG
DIGPD_neuroX	base	CONST	AAD+AGONIST+BLDfDIAG+BLDfDIAGsq+FEMALE
DIGPD_neuroX	base	DEPR	AAD+BLDfDIAG+FEMALE
DIGPD_neuroX	base	HYPOSMIA	AAD+BLDfDIAG+FEMALE+YEARSEDUC
DIGPD_neuroX	base	INS	AAD+BLDfDIAG+FEMALE
DIGPD_neuroX	base	MOTORFLUX	AAD+BLDfDIAG+BLDfDIAGsq+LEVODOPA+DRT+FEMALE
DIGPD_neuroX	base	RL	AAD+BLDfDIAG+FEMALE
DIGPD_neuroX	base	SLEEP	AAD+BLDfDIAG+BLDfDIAGsq+FEMALE+firstHY2
DIGPD_neuroX	cont	HY	AAD+AGONIST+DRT+FEMALE+YEARSEDUC+YEARfDIAG+YEARfDIAGsq+firstHY2
DIGPD_neuroX	cont	MMSE	AAD+AGONIST+LEVODOPA+FEMALE+YEARSEDUC+YEARfDIAG+YEARfDIAGsq+firstHY2
DIGPD_neuroX	cont	SEADL	AAD+AGONIST+FEMALE+YEARfDIAG+YEARfDIAGsq
DIGPD_neuroX	cont	UPDRS_scaled	AAD+AADsq+LEVODOPA+FEMALE+YEARSEDUC+YEARfDIAG+YEARfDIAGsq+firstHY2
DIGPD_neuroX	cont	UPDRS1_scaled	AAD+FEMALE+YEARfDIAG+YEARfDIAGsq+firstHY2
DIGPD_neuroX	cont	UPDRS2_scaled	AAD+AADsq+FEMALE+YEARSEDUC+YEARfDIAG+YEARfDIAGsq+firstHY2
DIGPD_neuroX	cont	UPDRS3_scaled	AAD+AADsq+AGONIST+LEVODOPA+DRT+FEMALE+YEARfDIAG+YEARfDIAGsq
DIGPD_neuroX	cont	UPDRS4_scaled	AAD+AADsq+FEMALE+YEARfDIAG+YEARfDIAGsq
DIGPD_neuroX	surv	CONST	AAD+AADsq+BLDfDIAG+LEVODOPA+FEMALE+YEARSEDUC+firstHY2
DIGPD_neuroX	surv	DEPR	AAD+BLDfDIAG+FEMALE
DIGPD_neuroX	surv	DYSKINESIAS	AAD+BLDfDIAG+LEVODOPA+FEMALE
DIGPD_neuroX	surv	HYPOSMIA	AAD+BLDfDIAG+LEVODOPA+FEMALE+firstHY2
DIGPD_neuroX	surv	INS	AAD+AGONIST+BLDfDIAG+BLDfDIAGsq+FEMALE+YEARSEDUC
DIGPD_neuroX	surv	MOTORFLUX	AAD+BLDfDIAG+LEVODOPA+FEMALE+firstHY2
DIGPD_neuroX	surv	RL	AAD+AGONIST+BLDfDIAG+FEMALE
DIGPD_neuroX	surv	SLEEP	AAD+AGONIST+BLDfDIAG+FEMALE+YEARSEDUC
HBS	base	COGi	AAD+AGONIST+BLDfDIAG+LEVODOPA+FEMALE+YEARSEDUC
HBS	base	DEPR	AAD+AGONIST+BLDfDIAG+LEVODOPA+FEMALE+firstHY2
HBS	base	DYSKINESIAS	AAD+BLDfDIAG+LEVODOPA+FEMALE+YEARSEDUC+firstHY2
HBS	base	HY3	AAD+AGONIST+BLDfDIAG+LEVODOPA+FEMALE+YEARSEDUC+firstHY2
HBS	base	INS	AAD+BLDfDIAG+LEVODOPA+FEMALE+firstHY2
HBS	base	MOTORFLUX	AAD+BLDfDIAG+BLDfDIAGsq+LEVODOPA+FEMALE+firstHY2
HBS	base	RL	AAD+AADsq+AGONIST+BLDfDIAG+FEMALE+YEARSEDUC+firstHY2
HBS	cont	HY	AAD+LEVODOPA+FEMALE+YEARfDIAG+YEARfDIAGsq+firstHY2
HBS	cont	MMSE	AAD+AADsq+AGONIST+FEMALE+YEARSEDUC+YEARfDIAG
HBS	cont	UPDRS_scaled	AAD+AGONIST+LEVODOPA+FEMALE+YEARfDIAG+YEARfDIAGsq
HBS	cont	UPDRS1_scaled	AAD+FEMALE+YEARfDIAG+firstHY2
HBS	cont	UPDRS2_scaled	AAD+LEVODOPA+DRT+FEMALE+YEARfDIAG+YEARfDIAGsq+firstHY2
HBS	cont	UPDRS3_scaled	AAD+AGONIST+LEVODOPA+FEMALE+YEARfDIAG+YEARfDIAGsq
HBS	cont	UPDRS4_scaled	AAD+LEVODOPA+FEMALE+YEARfDIAG+YEARfDIAGsq+firstHY2
HBS	surv	COGi	AAD+BLDfDIAG+FEMALE+YEARSEDUC
HBS	surv	DEPR	AAD+BLDfDIAG+BLDfDIAGsq+LEVODOPA+FEMALE
HBS	surv	DYSKINESIAS	AAD+BLDfDIAG+BLDfDIAGsq+LEVODOPA+FEMALE
HBS	surv	HY3	AAD+BLDfDIAG+DRT+FEMALE+firstHY2
HBS	surv	INS	AAD+BLDfDIAG+FEMALE+firstHY2
HBS	surv	MOTORFLUX	AAD+BLDfDIAG+DRT+FEMALE
NET-PD_LS1	base	COGi	AAD+BLDfDIAG+LEVODOPA+FEMALE+YEARSEDUC
NET-PD_LS1	base	DEPR	AAD+BLDfDIAG+FEMALE+YEARSEDUC
NET-PD_LS1	base	MOTORFLUX	AAD+BLDfDIAG+LEVODOPA+FEMALE
NET-PD_LS1	cont	SEADL	AAD+AADsq+LEVODOPA+FEMALE+YEARSEDUC+YEARfDIAG+YEARfDIAGsq
NET-PD_LS1	cont	UPDRS_scaled	AAD+AADsq+LEVODOPA+DRT+FEMALE+YEARSEDUC+YEARfDIAG+YEARfDIAGsq
NET-PD_LS1	cont	UPDRS1_scaled	AAD+AADsq+FEMALE+YEARSEDUC+YEARfDIAG+YEARfDIAGsq
NET-PD_LS1	cont	UPDRS2_scaled	AAD+AADsq+LEVODOPA+DRT+FEMALE+YEARSEDUC+YEARfDIAG+YEARfDIAGsq
NET-PD_LS1	cont	UPDRS3_scaled	AAD+AADsq+LEVODOPA+DRT+FEMALE+YEARSEDUC+YEARfDIAG
NET-PD_LS1	cont	UPDRS4_scaled	AAD+FEMALE+YEARfDIAG+YEARfDIAGsq
NET-PD_LS1	surv	COGi	AAD+BLDfDIAG+FEMALE
NET-PD_LS1	surv	DEPR	AAD+BLDfDIAG+BLDfDIAGsq+FEMALE+YEARSEDUC
NET-PD_LS1	surv	DYSKINESIAS	AAD+AADsq+BLDfDIAG+LEVODOPA+FEMALE
NET-PD_LS1	surv	HY3	AAD+BLDfDIAG+FEMALE
NET-PD_LS1	surv	MOTORFLUX	AAD+BLDfDIAG+LEVODOPA+FEMALE
NET-PD_LS1	surv	SEADL70	AAD+AADsq+BLDfDIAG+LEVODOPA+FEMALE
OSLO	cont	HY	AAD+FEMALE+YEARfDIAG+YEARfDIAGsq
OSLO	cont	UPDRS3_scaled	AAD+AADsq+FEMALE+YEARfDIAG+YEARfDIAGsq
OSLO	surv	HY3	AAD+AADsq+FEMALE
PARKFIT	base	COGi	AAD+BLDfDIAG+FEMALE
PARKFIT	cont	HY	AAD+AADsq+FEMALE+YEARfDIAG+YEARfDIAGsq+firstHY2
PARKFIT	cont	UPDRS_scaled	AAD+AADsq+FEMALE+YEARfDIAG+YEARfDIAGsq+firstHY2
PARKFIT	sngl	MMSE	AAD+FEMALE+YEARfDIAG
PARKWEST	base	COGi	AAD+AADsq+BLDfDIAG+FEMALE+YEARSEDUC
PARKWEST	base	HYPOSMIA	AAD+BLDfDIAG+FEMALE+firstHY2
PARKWEST	base	INS	AAD+BLDfDIAG+FEMALE
PARKWEST	base	SLEEP	AAD+BLDfDIAG+FEMALE
PARKWEST	cont	HY	AAD+AADsq+AGONIST+LEVODOPA+FEMALE+YEARSEDUC+YEARfDIAG+firstHY2
PARKWEST	cont	MMSE	AAD+AGONIST+FEMALE+YEARSEDUC+YEARfDIAG+YEARfDIAGsq
PARKWEST	cont	SEADL	AAD+AADsq+LEVODOPA+FEMALE+YEARSEDUC+YEARfDIAG+firstHY2
PARKWEST	cont	UPDRS_scaled	AAD+AGONIST+LEVODOPA+FEMALE+YEARSEDUC+YEARfDIAG+firstHY2
PARKWEST	cont	UPDRS1_scaled	AAD+LEVODOPA+FEMALE+YEARSEDUC+YEARfDIAG+firstHY2
PARKWEST	cont	UPDRS2_scaled	AAD+AADsq+LEVODOPA+FEMALE+YEARSEDUC+YEARfDIAG+firstHY2
PARKWEST	cont	UPDRS3_scaled	AAD+AGONIST+LEVODOPA+FEMALE+YEARSEDUC+YEARfDIAG+YEARfDIAGsq
PARKWEST	cont	UPDRS4_scaled	AAD+AGONIST+DRT+FEMALE+YEARfDIAG+firstHY2
PARKWEST	surv	COGi	AAD+BLDfDIAG+FEMALE+firstHY2
PDBP	base	CONST	AAD+BLDfDIAG+BLDfDIAGsq+LEVODOPA+FEMALE+YEARSEDUC
PDBP	base	COGi	AAD+BLDfDIAG+DRT+FEMALE+YEARSEDUC
PDBP	base	DEPR	AAD+BLDfDIAG+FEMALE
PDBP	base	DYSKINESIAS	AAD+AADsq+BLDfDIAG+BLDfDIAGsq+LEVODOPA+DRT+FEMALE+YEARSEDUC
PDBP	base	HY3	AAD+AADsq+BLDfDIAG+FEMALE+firstHY2
PDBP	base	HYPOSMIA	AAD+BLDfDIAG+FEMALE
PDBP	base	INS	AAD+AADsq+AGONIST+BLDfDIAG+LEVODOPA+FEMALE+YEARSEDUC
PDBP	base	MOTORFLUX	AAD+BLDfDIAG+LEVODOPA+FEMALE+firstHY2
PDBP	base	RBD	AAD+AADsq+BLDfDIAG+FEMALE+firstHY2+YEARSEDUC
PDBP	base	RL	AAD+BLDfDIAG+LEVODOPA+FEMALE
PDBP	base	SEADL70	AAD+AADsq+BLDfDIAG+BLDfDIAGsq+LEVODOPA+DRT+FEMALE+firstHY2
PDBP	base	SLEEP	AAD+AADsq+AGONIST+BLDfDIAG+BLDfDIAGsq+FEMALE
PDBP	cont	HY	AAD+LEVODOPA+FEMALE+firstHY2+YEARfDIAG
PDBP	cont	MOCA	AAD+FEMALE+YEARfDIAG+YEARSEDUC
PDBP	cont	SEADL	AAD+AADsq+AGONIST+DRT+FEMALE+firstHY2+YEARfDIAG+YEARSEDUC
PDBP	cont	UPDRS_scaled	AAD+AADsq+AGONIST+DRT+FEMALE+firstHY2+YEARfDIAG+YEARfDIAGsq+YEARSEDUC
PDBP	cont	UPDRS1_scaled	AAD+AGONIST+FEMALE+firstHY2+YEARfDIAG+YEARfDIAGsq+YEARSEDUC
PDBP	cont	UPDRS2_scaled	AAD+AADsq+LEVODOPA+FEMALE+firstHY2+YEARfDIAG+YEARfDIAGsq+YEARSEDUC
PDBP	cont	UPDRS3_scaled	AAD+AGONIST+DRT+FEMALE+YEARfDIAG+YEARfDIAGsq+YEARSEDUC
PDBP	cont	UPDRS4_scaled	AAD+AADsq+FEMALE+firstHY2+YEARfDIAG+YEARfDIAGsq
PDBP	surv	CONST	AAD+AADsq+AGONIST+BLDfDIAG+LEVODOPA+FEMALE
PDBP	surv	COGi	AAD+BLDfDIAG+FEMALE+YEARSEDUC
PDBP	surv	DEPR	AAD+AADsq+BLDfDIAG+BLDfDIAGsq+FEMALE+YEARSEDUC
PDBP	surv	DYSKINESIAS	AAD+AADsq+BLDfDIAG+DRT+FEMALE+firstHY2+YEARSEDUC
PDBP	surv	HY3	AAD+BLDfDIAG+FEMALE
PDBP	surv	HYPOSMIA	AAD+BLDfDIAG+FEMALE+firstHY2
PDBP	surv	INS	AAD+BLDfDIAG+FEMALE
PDBP	surv	MOTORFLUX	AAD+BLDfDIAG+LEVODOPA+DRT+FEMALE+firstHY2
PDBP	surv	RBD	AAD+BLDfDIAG+LEVODOPA+FEMALE
PDBP	surv	RL	AAD+AGONIST+BLDfDIAG+LEVODOPA+FEMALE+YEARSEDUC
PDBP	surv	SEADL70	AAD+BLDfDIAG+FEMALE+firstHY2
PDBP	surv	SLEEP	AAD+AGONIST+BLDfDIAG+DRT+FEMALE+YEARSEDUC
PICNICS	base	CONST	AAD+BLDfDIAG+LEVODOPA+FEMALE
PICNICS	base	DEPR	AAD+AGONIST+BLDfDIAG+FEMALE
PICNICS	base	INS	AAD+BLDfDIAG+LEVODOPA+FEMALE+YEARSEDUC
PICNICS	base	SLEEP	AAD+BLDfDIAG+LEVODOPA+DRT+FEMALE
PICNICS	cont	HY	AAD+FEMALE+YEARfDIAG+YEARfDIAGsq+firstHY2
PICNICS	cont	MMSE	AAD+AADsq+LEVODOPA+FEMALE+YEARSEDUC+YEARfDIAG+firstHY2
PICNICS	cont	MOCA	AAD+FEMALE+YEARSEDUC+YEARfDIAG+YEARfDIAGsq+firstHY2
PICNICS	cont	UPDRS_scaled	AAD+FEMALE+YEARSEDUC+YEARfDIAG+YEARfDIAGsq+firstHY2
PICNICS	surv	CONST	AAD+BLDfDIAG+FEMALE
PICNICS	surv	COGi	AAD+BLDfDIAG+BLDfDIAGsq+DRT+FEMALE
PICNICS	surv	DEPR	AAD+AADsq+BLDfDIAG+LEVODOPA+FEMALE+YEARSEDUC
PICNICS	surv	HY3	AAD+BLDfDIAG+BLDfDIAGsq+DRT+FEMALE+firstHY2
PICNICS	surv	INS	AAD+BLDfDIAG+FEMALE+YEARSEDUC
PICNICS	surv	MOTORFLUX	AAD+AGONIST+BLDfDIAG+BLDfDIAGsq+FEMALE+firstHY2
PICNICS	surv	SLEEP	AAD+AGONIST+BLDfDIAG+FEMALE
PPMI	base	CONST	AAD+AADsq+BLDfDIAG+FEMALE
PPMI	base	COGi	AAD+AADsq+BLDfDIAG+FEMALE+YEARSEDUC
PPMI	base	HYPOSMIA	AAD+AADsq+BLDfDIAG+FEMALE
PPMI	base	INS	AAD+BLDfDIAG+FEMALE
PPMI	base	RBD	AAD+AADsq+BLDfDIAG+FEMALE
PPMI	base	SLEEP	AAD+BLDfDIAG+FEMALE+YEARSEDUC
PPMI	cont	HY	AAD+AADsq+FEMALE+MED+YEARfDIAG+YEARfDIAGsq
PPMI	cont	MOCA	AAD+DRT+FEMALE+YEARSEDUC+YEARfDIAG
PPMI	cont	SEADL	AAD+DRT+FEMALE+LEVODOPA+YEARSEDUC+YEARfDIAG+YEARfDIAGsq
PPMI	cont	UPDRS1	AAD+AGONIST+FEMALE+YEARfDIAG
PPMI	cont	UPDRS2	AAD+DRT+FEMALE+LEVODOPA+YEARfDIAG+YEARfDIAGsq
PPMI	cont	UPDRS3	AAD+FEMALE+MED+YEARfDIAG+YEARfDIAGsq
PPMI	surv	CONST	AAD+BLDfDIAG+FEMALE
PPMI	surv	COGi	AAD+BLDfDIAG+FEMALE+firstHY2
PPMI	surv	DYSKINESIAS	AAD+BLDfDIAG+FEMALE+YEARSEDUC
PPMI	surv	HY3	AAD+BLDfDIAG+FEMALE+firstHY2
PPMI	surv	INS	AAD+BLDfDIAG+FEMALE
PPMI	surv	MOTORFLUX	AAD+AADsq+BLDfDIAG+FEMALE+YEARSEDUC
PPMI	surv	RBD	AAD+BLDfDIAG+FEMALE+YEARSEDUC+firstHY2
PPMI	surv	SEADL70	AAD+AADsq+BLDfDIAG+BLDfDIAGsq+FEMALE
PPMI	surv	SLEEP	AAD+BLDfDIAG+BLDfDIAGsq+FEMALE
PRECEPT	base	DEPR	AAD+BLDfDIAG+FEMALE+firstHY2
PRECEPT	cont	HY	AAD+AADsq+AGONIST+FEMALE+YEARSEDUC+YEARfDIAG+YEARfDIAGsq+firstHY2
PRECEPT	cont	MMSE	AAD+AADsq+AGONIST+FEMALE+YEARSEDUC+YEARfDIAG
PRECEPT	cont	MOCA	AAD+AADsq+FEMALE+YEARSEDUC+YEARfDIAG+YEARfDIAGsq+firstHY2
PRECEPT	cont	SEADL	AAD+AADsq+AGONIST+LEVODOPA+DRT+FEMALE+YEARSEDUC+YEARfDIAG+YEARfDIAGsq+firstHY2
PRECEPT	cont	UPDRS_scaled	AAD+AADsq+AGONIST+DRT+FEMALE+YEARSEDUC+YEARfDIAG+YEARfDIAGsq+firstHY2
PRECEPT	cont	UPDRS1_scaled	AAD+AGONIST+DRT+FEMALE+YEARSEDUC+YEARfDIAG+firstHY2
PRECEPT	cont	UPDRS2_scaled	AAD+AADsq+AGONIST+LEVODOPA+DRT+FEMALE+YEARSEDUC+YEARfDIAG+YEARfDIAGsq+firstHY2
PRECEPT	cont	UPDRS3_scaled	AAD+AADsq+AGONIST+LEVODOPA+DRT+FEMALE+YEARSEDUC+YEARfDIAG+YEARfDIAGsq
PRECEPT	surv	CONST	AAD+BLDfDIAG+FEMALE
PRECEPT	surv	COGi	AAD+BLDfDIAG+FEMALE+YEARSEDUC
PRECEPT	surv	DEPR	AAD+BLDfDIAG+FEMALE+YEARSEDUC
PRECEPT	surv	DYSKINESIAS	AAD+AGONIST+BLDfDIAG+LEVODOPA+FEMALE+firstHY2
PRECEPT	surv	HY3	AAD+BLDfDIAG+FEMALE+firstHY2
PRECEPT	surv	HYPOSMIA	AAD+AADsq+BLDfDIAG+LEVODOPA+FEMALE+firstHY2
PRECEPT	surv	INS	AAD+BLDfDIAG+FEMALE
PRECEPT	surv	MOTORFLUX	AAD+AADsq+AGONIST+BLDfDIAG+LEVODOPA+FEMALE
PRECEPT	surv	SEADL70	AAD+AADsq+BLDfDIAG+FEMALE+firstHY2
PRECEPT	surv	SLEEP	AAD+BLDfDIAG+LEVODOPA+FEMALE+firstHY2
PROPARK	base	CONST	AAD+AGONIST+BLDfDIAG+FEMALE
PROPARK	base	COGi	AAD+BLDfDIAG+FEMALE+YEARSEDUC+firstHY2
PROPARK	base	DEPR	AAD+BLDfDIAG+FEMALE
PROPARK	base	DYSKINESIAS	AAD+AGONIST+BLDfDIAG+LEVODOPA+FEMALE+YEARSEDUC
PROPARK	base	HY3	AAD+BLDfDIAG+BLDfDIAGsq+FEMALE+firstHY2
PROPARK	base	HYPOSMIA	AAD+BLDfDIAG+LEVODOPA+FEMALE
PROPARK	base	INS	AAD+AGONIST+BLDfDIAG+LEVODOPA+FEMALE
PROPARK	base	MOTORFLUX	AAD+AGONIST+BLDfDIAG+LEVODOPA+DRT+FEMALE+YEARSEDUC
PROPARK	base	SLEEP	AAD+AGONIST+BLDfDIAG+LEVODOPA+FEMALE
PROPARK	cont	HY	AAD+AGONIST+LEVODOPA+FEMALE+YEARSEDUC+YEARfDIAG
PROPARK	cont	MMSE	AAD+AGONIST+FEMALE+YEARSEDUC+YEARfDIAG+YEARfDIAGsq
PROPARK	surv	CONST	AAD+AADsq+BLDfDIAG+FEMALE+firstHY2
PROPARK	surv	COGi	AAD+BLDfDIAG+BLDfDIAGsq+LEVODOPA+DRT+FEMALE+YEARSEDUC
PROPARK	surv	DEPR	AAD+AADsq+BLDfDIAG+FEMALE
PROPARK	surv	DYSKINESIAS	AAD+BLDfDIAG+BLDfDIAGsq+LEVODOPA+DRT+FEMALE
PROPARK	surv	HY3	AAD+AGONIST+BLDfDIAG+FEMALE
PROPARK	surv	INS	AAD+AADsq+BLDfDIAG+BLDfDIAGsq+DRT+FEMALE
PROPARK	surv	MOTORFLUX	AAD+BLDfDIAG+LEVODOPA+DRT+FEMALE
PROPARK	surv	SLEEP	AAD+BLDfDIAG+FEMALE
base, logistic regression model at the baseline; surv, Cox survival model; cont, linear mixed effect model AAD, age at diagnosis; BLDfDIAG, years from diagnosis (at baseline); YEARSfDIAG, years from diagnosis; LEVODOPA, levodioa use; AGONIST, agonist use; DRT; use of levodopa or agonist; YEARSEDUC, years of education; firstHY2, having Hoehn Yahr scale 2 or greater at the baseline CONST, constipat…
